# Detecting inbreeding depression in structured populations

**DOI:** 10.1101/2023.08.14.552950

**Authors:** Eléonore Lavanchy, Bruce S. Weir, Jérôme Goudet

## Abstract

Measuring inbreeding as well as its consequences on fitness is central for many areas in biology including human genetics and the conservation of endangered species. However, there is no consensus on the most appropriate method, neither for quantification of inbreeding itself nor for the model to estimate its effect on specific traits. In this project, we simulated traits based on simulated genomes from a large pedigree and empirical whole-genome sequences of human data from populations with various sizes and structure (from the 1,000 Genomes project). We compare the ability of various inbreeding coefficients (*F*) to quantify the strength of inbreeding depression: allele sharing, two versions of the correlation of uniting gametes which differ in the weight they attribute to each locus and two identical-by-descent segments-based estimators. We also compare two models: the standard linear model and a linear mixed model including a genetic relatedness matrix (GRM) as random effect to account for the non-independence of observations. We find linear mixed models give better results in scenarios with population or family structure. Within the mixed models, we compare three different GRM matrices and show that in homogeneous populations, there is little difference among the different *F* and GRM for inbreeding depression quantification. However, as soon as strong population or family structure is present, the strength of inbreeding depression can be most efficiently estimated only if (i) the phenotypes are regressed on inbreeding coefficient based on a weighted version of the correlation of uniting gametes, which gives more weight to common alleles and (ii) with the GRM obtained from an allele sharing relatedness estimator.
