## Supplementary material for "Detecting inbreeding depression in structured populations": tables S2-S5

### Sheet: Table S2 LINEAR MODEL
Scenario	Population	Fped	Fas	Funi.UN	Funi.WE	FROHs.BCFTools.100KB	FROHs.PLINK.100KB	FROHs.BCFTools.1MB	FROHs.PLINK.1MB	Fas.LDMS	Funi.UN.LDMS	Funi.WE.LDMS
Standard	EAS	#N/A	2.00364	2.62093	2.60458	3.10292	3.93721	3.44178	6.86474	2.67885	4.10356	2.53784
h	EAS	#N/A	2.18824	3.02557	3.01144	3.50888	4.23219	3.6593	7.11865	3.26181	4.49841	2.98723
p	EAS	#N/A	4.54882	4.97384	4.94296	7.13819	7.90851	7.47744	12.9211	5.94213	7.7124	3.37243
DEMA	EAS	#N/A	3.00825	2.0801	2.06403	3.09284	3.39749	2.48011	4.75247	2.49005	3.50155	2.45156
h, p	EAS	#N/A	4.41393	4.69958	4.6742	7.28648	8.76971	6.93566	12.7603	5.87216	8.16003	3.67893
h, DEMA	EAS	#N/A	2.55181	2.29603	2.28605	2.81627	3.1727	2.95626	5.5486	2.69723	4.29941	2.88493
p, DEMA	EAS	#N/A	6.15615	5.34765	5.30661	7.54248	8.51722	5.74228	10.1186	4.88944	7.89371	2.85916
h, p, DEMA	EAS	#N/A	5.55195	4.90163	4.86352	7.13702	7.92641	6.18707	10.5788	5.15328	7.88229	3.12758
Standard	AFR	#N/A	2.04794	2.37306	2.37306	2.88908	3.50772	4.13603	8.35975	2.54931	26.78	10.2553
h	AFR	#N/A	1.97311	2.25805	2.25805	3.41371	3.73879	4.6159	9.78482	2.57284	28.4808	10.9903
p	AFR	#N/A	3.77347	4.25275	4.25275	5.35311	6.01695	7.38653	14.2622	4.12095	43.2814	16.7611
DEMA	AFR	#N/A	2.24379	2.17663	2.17663	2.64398	2.51638	3.64659	7.50133	2.19092	20.5108	7.43796
h, p	AFR	#N/A	4.47062	4.94672	4.94672	6.01009	7.03092	9.06071	17.1146	5.17522	48.104	17.2982
h, DEMA	AFR	#N/A	1.98734	2.26716	2.26716	3.12222	2.97525	4.13427	8.62626	2.3717	22.0995	7.76145
p, DEMA	AFR	#N/A	6.90399	5.29215	5.29215	7.23131	8.32629	7.66088	13.919	4.95596	39.8129	15.6521
h, p, DEMA	AFR	#N/A	5.92946	4.80828	4.80828	6.03091	7.21423	7.21385	13.122	4.58491	40.8456	16.8462
Standard	WORLD	#N/A	1.90515	15.8502	8.51133	5.53121	4.42609	12.5295	21.3583	1.38612	11.3627	5.75885
h	WORLD	#N/A	9.12353	58.5049	28.2814	23.1605	19.7325	42.713	69.8812	1.79219	16.9118	7.99743
p	WORLD	#N/A	2.79178	19.9953	10.0199	6.95694	5.78146	15.3346	26.1662	4.8692	48.6016	22.4051
DEMA	WORLD	#N/A	9.72882	33.4644	13.8289	17.3149	15.6118	24.9616	38.4513	1.6123	10.1605	6.53121
h, p	WORLD	#N/A	9.16966	58.9456	28.0476	23.2349	19.7785	42.299	69.3216	4.2641	44.1306	22.3743
h, DEMA	WORLD	#N/A	1.90838	14.1515	8.00738	4.14799	3.42201	10.3298	17.8892	1.90537	18.894	7.32344
p, DEMA	WORLD	#N/A	41.7708	186.641	82.373	86.4524	75.7934	139.441	220.889	7.28033	58.7128	31.3468
h, p, DEMA	WORLD	#N/A	32.9083	142.947	62.2136	67.4245	59.1496	107.674	169.728	6.34237	47.8928	26.5359
Standard	PGPED	1.62568	1.0808	1.21887	0.377615	1.05882	1.13347	0.934091	0.932586	#N/A	#N/A	#N/A
h	PGPED	13.4001	8.33455	3.31135	2.61293	7.6754	8.57434	6.77816	6.78189	#N/A	#N/A	#N/A
p	PGPED	3.69746	2.48241	2.7251	1.17367	2.31199	2.52565	2.15798	2.16168	#N/A	#N/A	#N/A
DEMA	PGPED	2.53457	1.88503	1.52883	0.31878	1.3105	1.47874	1.03609	1.04376	#N/A	#N/A	#N/A
h, p	PGPED	13.2431	8.29576	3.80392	2.78791	7.62576	8.53324	6.7913	6.79215	#N/A	#N/A	#N/A
h, DEMA	PGPED	11.3821	6.67925	2.96025	2.39287	6.38111	7.14418	5.7075	5.7092	#N/A	#N/A	#N/A
p, DEMA	PGPED	47.5329	30.5165	14.5877	6.60718	26.8803	30.0516	23.423	23.4719	#N/A	#N/A	#N/A
h, p, DEMA	PGPED	34.8241	22.707	10.1651	4.1698	19.9315	22.2217	17.3975	17.4384	#N/A	#N/A	#N/A

### Sheet: Table S3 LMM GRM AS
Scenario	Population	Fped	Fas	Funi.UN	Funi.WE	FROHs.BCFTools.100KB	FROHs.PLINK.100KB	FROHs.BCFTools.1MB	FROHs.PLINK.1MB	Fas.LDMS	Funi.UN.LDMS	Funi.WE.LDMS
Standard	EAS	NA	2.003e+00	2.488e+00	2.472e+00	3.047e+00	3.868e+00	3.338e+00	6.668e+00	3.440e+00	3.292e+00	3.718e+00
h	EAS	NA	2.220e+00	2.927e+00	2.912e+00	3.640e+00	4.389e+00	3.606e+00	6.943e+00	3.350e+00	3.274e+00	3.655e+00
p	EAS	NA	4.515e+00	4.970e+00	4.939e+00	7.109e+00	7.832e+00	7.470e+00	1.278e+01	4.283e+00	4.336e+00	4.694e+00
DEMA	EAS	NA	3.018e+00	1.972e+00	1.958e+00	3.182e+00	3.473e+00	2.372e+00	4.458e+00	3.195e+00	3.102e+00	3.306e+00
h, p	EAS	NA	4.438e+00	4.622e+00	4.596e+00	7.394e+00	8.929e+00	6.771e+00	1.234e+01	4.132e+00	4.090e+00	5.039e+00
h, DEMA	EAS	NA	2.471e+00	2.130e+00	2.121e+00	2.714e+00	3.047e+00	2.834e+00	5.296e+00	3.296e+00	3.090e+00	3.492e+00
p, DEMA	EAS	NA	6.272e+00	4.621e+00	4.588e+00	7.845e+00	8.787e+00	5.676e+00	1.013e+01	3.850e+00	3.649e+00	4.714e+00
h, p, DEMA	EAS	NA	5.667e+00	4.678e+00	4.644e+00	7.413e+00	8.222e+00	6.120e+00	1.039e+01	3.777e+00	4.318e+00	4.242e+00
Standard	AFR	NA	1.813e+00	2.040e+00	2.040e+00	2.891e+00	3.126e+00	4.127e+00	8.190e+00	3.283e+00	3.319e+00	3.320e+00
h	AFR	NA	1.858e+00	2.023e+00	2.023e+00	3.358e+00	3.481e+00	4.614e+00	9.690e+00	3.328e+00	3.258e+00	3.244e+00
p	AFR	NA	3.207e+00	3.564e+00	3.564e+00	5.118e+00	5.250e+00	7.213e+00	1.410e+01	4.240e+00	4.305e+00	4.313e+00
DEMA	AFR	NA	1.970e+00	1.836e+00	1.836e+00	2.494e+00	2.387e+00	3.569e+00	7.568e+00	3.375e+00	3.245e+00	3.236e+00
h, p	AFR	NA	3.995e+00	4.376e+00	4.376e+00	6.182e+00	6.472e+00	9.186e+00	1.730e+01	3.936e+00	3.904e+00	3.918e+00
h, DEMA	AFR	NA	1.786e+00	1.893e+00	1.893e+00	2.938e+00	2.850e+00	3.961e+00	8.367e+00	3.472e+00	3.294e+00	3.274e+00
p, DEMA	AFR	NA	5.860e+00	4.503e+00	4.503e+00	6.671e+00	7.026e+00	7.617e+00	1.403e+01	3.888e+00	4.035e+00	4.021e+00
h, p, DEMA	AFR	NA	5.151e+00	4.068e+00	4.068e+00	5.456e+00	6.203e+00	7.147e+00	1.310e+01	3.734e+00	3.850e+00	3.839e+00
Standard	WORLD	NA	7.540e-01	1.693e+00	8.150e-01	1.817e+00	2.138e+00	1.792e+00	4.131e+00	3.091e+00	3.095e+00	3.097e+00
h	WORLD	NA	1.254e+00	2.729e+00	1.806e+00	2.251e+00	2.958e+00	2.583e+00	4.836e+00	3.217e+00	3.094e+00	3.096e+00
p	WORLD	NA	3.197e+00	7.512e+00	3.601e+00	4.994e+00	5.250e+00	7.016e+00	1.189e+01	4.711e+00	4.612e+00	4.652e+00
DEMA	WORLD	NA	1.939e+00	2.006e+00	9.976e-01	1.364e+00	1.540e+00	2.063e+00	4.197e+00	3.149e+00	3.147e+00	3.145e+00
h, p	WORLD	NA	2.702e+00	7.624e+00	3.056e+00	4.188e+00	4.828e+00	7.028e+00	1.184e+01	4.294e+00	4.167e+00	4.202e+00
h, DEMA	WORLD	NA	1.315e+00	2.775e+00	1.675e+00	1.798e+00	1.968e+00	2.562e+00	4.763e+00	3.083e+00	2.942e+00	2.939e+00
p, DEMA	WORLD	NA	8.939e+00	1.023e+01	5.086e+00	9.480e+00	1.122e+01	9.009e+00	1.461e+01	5.117e+00	5.349e+00	5.381e+00
h, p, DEMA	WORLD	NA	8.629e+00	8.339e+00	4.166e+00	9.155e+00	1.097e+01	8.778e+00	1.460e+01	5.248e+00	5.330e+00	5.340e+00
Standard	PGPED	1.626e+00	1.081e+00	1.219e+00	3.776e-01	1.059e+00	1.133e+00	9.341e-01	9.326e-01	NA	NA	NA
h	PGPED	1.340e+01	8.335e+00	3.311e+00	2.613e+00	7.675e+00	8.574e+00	6.778e+00	6.782e+00	NA	NA	NA
p	PGPED	3.697e+00	2.482e+00	2.725e+00	1.174e+00	2.312e+00	2.526e+00	2.158e+00	2.162e+00	NA	NA	NA
DEMA	PGPED	2.535e+00	1.885e+00	1.529e+00	3.188e-01	1.310e+00	1.479e+00	1.036e+00	1.044e+00	NA	NA	NA
h, p	PGPED	1.324e+01	8.296e+00	3.804e+00	2.788e+00	7.626e+00	8.533e+00	6.791e+00	6.792e+00	NA	NA	NA
h, DEMA	PGPED	1.138e+01	6.679e+00	2.960e+00	2.393e+00	6.381e+00	7.144e+00	5.708e+00	5.709e+00	NA	NA	NA
p, DEMA	PGPED	4.753e+01	3.052e+01	1.459e+01	6.607e+00	2.688e+01	3.005e+01	2.342e+01	2.347e+01	NA	NA	NA
h, p, DEMA	PGPED	3.482e+01	2.271e+01	1.017e+01	4.170e+00	1.993e+01	2.222e+01	1.740e+01	1.744e+01	NA	NA	NA

### Sheet: Table S4 LMM GRM GCTA WE
Scenario	Population	Fped	Fas	Funi.UN	Funi.WE	FROHs.BCFTools.100KB	FROHs.PLINK.100KB	FROHs.BCFTools.1MB	FROHs.PLINK.1MB	Fas.LDMS	Funi.UN.LDMS	Funi.WE.LDMS
Standard	EAS	NA	2.003e+00	2.488e+00	2.472e+00	3.052e+00	3.869e+00	3.338e+00	6.668e+00	3.442e+00	3.292e+00	3.718e+00
h	EAS	NA	2.220e+00	2.927e+00	2.912e+00	3.649e+00	4.367e+00	3.606e+00	6.943e+00	3.360e+00	3.274e+00	3.656e+00
p	EAS	NA	4.515e+00	4.970e+00	4.939e+00	7.170e+00	7.780e+00	7.471e+00	1.278e+01	3.461e+03	4.335e+00	4.700e+00
DEMA	EAS	NA	3.018e+00	1.972e+00	1.958e+00	3.186e+00	3.680e+04	2.372e+00	4.458e+00	7.487e+04	3.102e+00	3.306e+00
h, p	EAS	NA	4.438e+00	4.622e+00	4.596e+00	7.500e+00	8.875e+00	6.772e+00	1.234e+01	1.649e+02	4.086e+00	5.044e+00
h, DEMA	EAS	NA	2.471e+00	2.130e+00	2.121e+00	3.486e+00	5.231e+07	2.835e+00	5.296e+00	3.779e+04	3.090e+00	3.481e+00
p, DEMA	EAS	NA	6.275e+00	4.621e+00	4.588e+00	7.797e+00	8.800e+00	5.656e+00	1.015e+01	3.720e+05	4.132e+05	3.892e+08
h, p, DEMA	EAS	NA	5.667e+00	4.678e+00	4.645e+00	7.276e+00	8.060e+00	6.112e+00	1.039e+01	1.948e+05	1.201e+08	5.529e+08
Standard	AFR	NA	1.814e+00	2.040e+00	2.040e+00	2.891e+00	3.129e+00	4.126e+00	8.190e+00	3.274e+00	3.337e+00	3.313e+00
h	AFR	NA	1.857e+00	2.023e+00	2.023e+00	3.356e+00	3.476e+00	4.614e+00	9.690e+00	3.315e+00	3.249e+00	3.242e+00
p	AFR	NA	3.207e+00	3.564e+00	3.564e+00	5.147e+00	5.327e+00	7.212e+00	1.410e+01	1.070e+04	5.705e+04	3.971e+03
DEMA	AFR	NA	1.970e+00	1.836e+00	1.836e+00	2.497e+00	2.395e+00	3.569e+00	7.568e+00	1.424e+06	4.177e+05	1.831e+05
h, p	AFR	NA	3.995e+00	4.375e+00	4.375e+00	6.242e+00	6.522e+00	9.188e+00	1.730e+01	1.204e+03	5.466e+03	3.043e+04
h, DEMA	AFR	NA	1.787e+00	1.893e+00	1.893e+00	2.944e+00	2.901e+00	3.962e+00	8.368e+00	9.285e+04	1.555e+05	1.340e+05
p, DEMA	AFR	NA	5.856e+00	4.503e+00	4.502e+00	1.958e+04	4.695e+07	7.609e+00	1.403e+01	7.810e+05	3.767e+09	3.880e+05
h, p, DEMA	AFR	NA	5.151e+00	4.068e+00	4.069e+00	4.021e+17	2.960e+18	7.161e+00	1.310e+01	3.576e+05	5.871e+06	2.704e+05
Standard	WORLD	NA	7.540e-01	1.690e+00	8.490e-01	1.817e+00	2.138e+00	1.791e+00	4.132e+00	3.092e+00	3.097e+00	3.098e+00
h	WORLD	NA	1.410e+00	2.815e+00	2.637e+00	1.027e+01	1.251e+01	2.620e+00	4.853e+00	4.742e+03	1.041e+03	2.749e+02
p	WORLD	NA	3.496e+02	1.622e+04	1.837e+03	8.597e+02	4.139e+03	6.795e+03	1.138e+06	6.128e+04	3.518e+06	4.550e+06
DEMA	WORLD	NA	1.939e+00	3.936e+00	9.976e-01	1.364e+00	1.540e+00	2.967e+00	4.802e+00	3.149e+00	3.147e+00	3.145e+00
h, p	WORLD	NA	2.716e+02	1.865e+04	5.279e+03	4.132e+03	7.462e+03	4.683e+03	7.873e+11	4.967e+05	2.849e+06	1.622e+05
h, DEMA	WORLD	NA	1.765e+02	7.404e+00	2.009e+03	1.958e+03	5.518e+02	5.443e+00	6.218e+00	5.523e+04	1.509e+04	3.575e+05
p, DEMA	WORLD	NA	6.684e+05	4.183e+06	2.461e+05	2.602e+01	2.284e+01	9.274e+05	3.501e+05	5.123e+00	2.314e+06	7.537e+05
h, p, DEMA	WORLD	NA	9.843e+00	2.145e+05	7.053e+05	1.119e+01	1.392e+01	6.367e+04	9.047e+05	5.246e+00	5.870e+05	6.924e+04
Standard	PGPED	1.626e+00	1.081e+00	1.219e+00	3.776e-01	1.059e+00	1.133e+00	9.341e-01	9.326e-01	NA	NA	NA
h	PGPED	1.340e+01	8.335e+00	3.311e+00	2.613e+00	7.675e+00	8.574e+00	6.778e+00	6.782e+00	NA	NA	NA
p	PGPED	3.697e+00	2.482e+00	2.725e+00	1.174e+00	2.312e+00	2.526e+00	2.158e+00	2.162e+00	NA	NA	NA
DEMA	PGPED	2.535e+00	1.885e+00	1.529e+00	3.188e-01	1.310e+00	1.479e+00	1.036e+00	1.044e+00	NA	NA	NA
h, p	PGPED	1.324e+01	8.296e+00	3.804e+00	2.788e+00	7.626e+00	8.533e+00	6.791e+00	6.792e+00	NA	NA	NA
h, DEMA	PGPED	1.138e+01	6.679e+00	2.960e+00	2.393e+00	6.381e+00	7.144e+00	5.708e+00	5.709e+00	NA	NA	NA
p, DEMA	PGPED	4.753e+01	3.052e+01	1.459e+01	6.607e+00	2.688e+01	3.005e+01	2.342e+01	2.347e+01	NA	NA	NA
h, p, DEMA	PGPED	3.482e+01	2.271e+01	1.017e+01	4.170e+00	1.993e+01	2.222e+01	1.740e+01	1.744e+01	NA	NA	NA

### Sheet: Table S5 LMM GRM GCTA UN
Scenario	Population	Fped	Fas	Funi.UN	Funi.WE	FROHs.BCFTools.100KB	FROHs.PLINK.100KB	FROHs.BCFTools.1MB	FROHs.PLINK.1MB	Fas.LDMS	Funi.UN.LDMS	Funi.WE.LDMS
Standard	EAS	NA	2.021e+00	2.543e+00	2.527e+00	3.113e+00	3.931e+00	3.405e+00	6.816e+00	3.419e+00	3.289e+00	3.703e+00
h	EAS	NA	2.229e+00	2.962e+00	2.947e+00	3.615e+00	4.365e+00	3.652e+00	7.052e+00	3.390e+00	3.257e+00	3.613e+00
p	EAS	NA	4.522e+00	4.862e+00	4.832e+00	7.030e+00	7.884e+00	7.426e+00	1.279e+01	1.654e+05	4.311e+00	4.779e+00
DEMA	EAS	NA	2.952e+00	2.025e+00	2.010e+00	3.047e+00	3.751e+00	2.418e+00	4.623e+00	4.617e+03	3.079e+00	3.305e+00
h, p	EAS	NA	4.468e+00	4.673e+00	4.647e+00	7.444e+00	8.750e+00	6.819e+00	1.245e+01	2.121e+02	4.108e+00	5.049e+00
h, DEMA	EAS	NA	2.462e+00	2.192e+00	2.182e+00	2.739e+00	3.069e+00	2.884e+00	5.379e+00	1.402e+04	3.058e+00	3.460e+00
p, DEMA	EAS	NA	6.141e+00	4.929e+00	4.889e+00	7.524e+00	8.553e+00	5.739e+00	1.029e+01	4.780e+04	6.212e+05	3.920e+08
h, p, DEMA	EAS	NA	5.476e+00	4.744e+00	4.709e+00	7.104e+00	7.871e+00	6.176e+00	1.057e+01	1.258e+06	1.057e+06	1.908e+10
Standard	AFR	NA	1.946e+00	2.256e+00	2.256e+00	2.868e+00	3.269e+00	4.097e+00	8.202e+00	3.285e+00	3.321e+00	3.324e+00
h	AFR	NA	1.917e+00	2.123e+00	2.123e+00	3.379e+00	3.602e+00	4.542e+00	9.510e+00	3.340e+00	3.253e+00	3.239e+00
p	AFR	NA	3.554e+00	3.920e+00	3.920e+00	5.331e+00	5.672e+00	7.266e+00	1.404e+01	4.234e+00	4.288e+00	4.304e+00
DEMA	AFR	NA	2.162e+00	1.987e+00	1.987e+00	2.648e+00	2.492e+00	3.599e+00	7.468e+00	3.390e+00	4.305e+04	1.741e+05
h, p	AFR	NA	4.099e+00	4.494e+00	4.494e+00	6.001e+00	6.541e+00	9.060e+00	1.703e+01	1.235e+02	2.735e+02	2.457e+01
h, DEMA	AFR	NA	1.904e+00	2.084e+00	2.084e+00	3.023e+00	2.919e+00	4.070e+00	8.473e+00	2.601e+04	3.313e+00	6.685e+03
p, DEMA	AFR	NA	6.548e+00	4.667e+00	4.668e+00	7.024e+00	7.757e+00	7.556e+00	1.389e+01	3.895e+00	5.723e+03	4.196e+04
h, p, DEMA	AFR	NA	5.784e+00	4.423e+00	4.423e+00	5.921e+00	6.934e+00	7.197e+00	1.311e+01	4.064e+04	3.017e+03	6.445e+05
Standard	WORLD	NA	1.280e+00	1.785e+00	1.330e+00	2.881e+00	3.003e+00	2.099e+00	4.605e+00	3.097e+00	3.084e+00	3.100e+00
h	WORLD	NA	3.449e+00	3.427e+00	3.176e+00	5.541e+00	7.182e+00	2.792e+00	5.486e+00	2.416e+01	9.178e+04	9.492e+02
p	WORLD	NA	1.301e+19	3.025e+26	1.178e+14	2.372e+23	6.194e+24	8.397e+27	1.715e+12	7.329e+04	9.560e+06	2.616e+06
DEMA	WORLD	NA	5.474e+00	2.747e+00	2.289e+00	3.941e+21	6.549e+00	2.152e+00	3.801e+00	3.147e+00	3.146e+00	3.118e+00
h, p	WORLD	NA	2.339e+13	1.122e+13	1.851e+25	2.810e+22	9.743e+23	1.853e+27	9.119e+20	4.183e+04	8.477e+06	4.835e+11
h, DEMA	WORLD	NA	1.505e+00	2.839e+00	4.536e+00	2.279e+00	1.917e+21	2.521e+00	4.733e+00	1.820e+03	1.487e+06	5.679e+02
p, DEMA	WORLD	NA	3.176e+29	4.711e+20	9.104e+23	6.506e+01	9.824e+17	6.418e+23	2.118e+23	7.289e+05	5.094e+07	3.923e+07
h, p, DEMA	WORLD	NA	1.818e+01	7.466e+25	1.197e+22	2.752e+01	2.691e+01	1.009e+21	4.780e+19	5.202e+00	5.274e+00	9.935e+07
Standard	PGPED	1.626e+00	1.081e+00	1.219e+00	3.776e-01	1.059e+00	1.133e+00	9.341e-01	9.326e-01	NA	NA	NA
h	PGPED	1.340e+01	8.335e+00	3.311e+00	2.613e+00	7.675e+00	8.574e+00	6.778e+00	6.782e+00	NA	NA	NA
p	PGPED	3.697e+00	2.482e+00	2.725e+00	1.174e+00	2.312e+00	2.526e+00	2.158e+00	2.162e+00	NA	NA	NA
DEMA	PGPED	2.535e+00	1.885e+00	1.529e+00	3.188e-01	1.310e+00	1.479e+00	1.036e+00	1.044e+00	NA	NA	NA
h, p	PGPED	1.324e+01	8.296e+00	3.804e+00	2.788e+00	7.626e+00	8.533e+00	6.791e+00	6.792e+00	NA	NA	NA
h, DEMA	PGPED	1.138e+01	6.679e+00	2.960e+00	2.393e+00	6.381e+00	7.144e+00	5.708e+00	5.709e+00	NA	NA	NA
p, DEMA	PGPED	4.753e+01	3.052e+01	1.459e+01	6.607e+00	2.688e+01	3.005e+01	2.342e+01	2.347e+01	NA	NA	NA
h, p, DEMA	PGPED	3.482e+01	2.271e+01	1.017e+01	4.170e+00	1.993e+01	2.222e+01	1.740e+01	1.744e+01	NA	NA	NA
