## Supplementary material for "Detecting inbreeding depression in structured populations": tables S6-S8

### Sheet: LINEAR MIXED MODEL GRM AS
Scenario	Population	Fped	Fas	Funi.UN	Funi.WE	FROHs.BCFTools.100KB	FROHs.PLINK.100KB	FROHs.BCFTools.1MB	FROHs.PLINK.1MB	Fas.LDMS	Funi.UN.LDMS	Funi.WE.LDMS
Standard	EAS	#N/A	0	0	0	0	0	0	0	0	0	0
h	EAS	#N/A	0	0	0	0	0	0	0	0	0	0
p	EAS	#N/A	0	0	0	0	0	0	0	0	0	0
DEMA	EAS	#N/A	0	0	0	0	0	0	0	0	0	0
h, p	EAS	#N/A	0	0	0	0	0	0	0	0	0	0
h, DEMA	EAS	#N/A	0	0	0	0	0	0	0	0	0	0
p, DEMA	EAS	#N/A	0	0	0	0	0	0	0	0	0	0
h, p, DEMA	EAS	#N/A	0	0	0	0	0	0	0	0	0	0
Standard	AFR	#N/A	0	0	0	0	0	0	0	0	0	0
h	AFR	#N/A	0	0	0	0	0	0	0	0	0	0
p	AFR	#N/A	0	0	0	0	0	0	0	0	0	0
DEMA	AFR	#N/A	0	0	0	0	0	0	0	0	0	0
h, p	AFR	#N/A	0	0	0	0	0	0	0	0	0	0
h, DEMA	AFR	#N/A	0	0	0	0	0	0	0	0	0	0
p, DEMA	AFR	#N/A	0	0	0	0	0	0	0	0	0	0
h, p, DEMA	AFR	#N/A	0	0	0	0	0	0	0	0	0	0
Standard	WORLD	#N/A	0	0	0	0	0	0	0	0	0	0
h	WORLD	#N/A	0	0	0	0	0	0	0	0	0	0
p	WORLD	#N/A	0	0	0	0	0	0	0	0	0	0
DEMA	WORLD	#N/A	0	0	0	0	0	0	0	0	0	0
h, p	WORLD	#N/A	0	0	0	0	0	0	0	0	0	0
h, DEMA	WORLD	#N/A	0	0	0	0	0	0	0	0	0	0
p, DEMA	WORLD	#N/A	0	0	0	0	0	0	0	0	0	0
h, p, DEMA	WORLD	#N/A	0	0	0	0	0	0	0	0	0	0
Standard	PGPED	0	0	0	0	0	0	0	0	#N/A	#N/A	#N/A
h	PGPED	0	0	0	0	0	0	0	0	#N/A	#N/A	#N/A
p	PGPED	0	0	0	0	0	0	0	0	#N/A	#N/A	#N/A
DEMA	PGPED	0	0	0	0	0	0	0	0	#N/A	#N/A	#N/A
h, p	PGPED	0	0	0	0	0	0	0	0	#N/A	#N/A	#N/A
h, DEMA	PGPED	0	0	0	0	0	0	0	0	#N/A	#N/A	#N/A
p, DEMA	PGPED	0	0	0	0	0	0	0	0	#N/A	#N/A	#N/A
h, p, DEMA	PGPED	0	0	0	0	0	0	0	0	#N/A	#N/A	#N/A

### Sheet: LINEAR MIXED MODEL GRM GCTA WE
Scenario	Population	Fped	Fas	Funi.UN	Funi.WE	FROHs.BCFTools.100KB	FROHs.PLINK.100KB	FROHs.BCFTools.1MB	FROHs.PLINK.1MB	Fas.LDMS	Funi.UN.LDMS	Funi.WE.LDMS
Standard	EAS	#N/A	0	0	0	0	0	0	0	0	0	0
h	EAS	#N/A	0	0	0	0	0	0	0	0	0	0
p	EAS	#N/A	0	0	0	0	0	0	0	2	0	0
DEMA	EAS	#N/A	0	0	0	0	1	0	0	12	0	0
h, p	EAS	#N/A	0	0	0	0	0	0	0	1	0	0
h, DEMA	EAS	#N/A	0	0	0	0	1	0	0	16	0	0
p, DEMA	EAS	#N/A	0	0	0	0	0	0	0	3	8	8
h, p, DEMA	EAS	#N/A	0	0	0	0	0	0	0	4	7	13
Standard	AFR	#N/A	0	0	0	0	0	0	0	0	0	0
h	AFR	#N/A	0	0	0	0	0	0	0	0	0	0
p	AFR	#N/A	0	0	0	0	0	0	0	8	7	4
DEMA	AFR	#N/A	0	0	0	0	0	0	0	11	17	14
h, p	AFR	#N/A	0	0	0	0	0	0	0	5	5	7
h, DEMA	AFR	#N/A	0	0	0	0	0	0	0	13	13	15
p, DEMA	AFR	#N/A	0	0	0	1	2	0	0	15	9	12
h, p, DEMA	AFR	#N/A	0	0	0	3	1	0	0	12	15	12
Standard	WORLD	#N/A	0	0	0	0	0	0	0	0	0	0
h	WORLD	#N/A	0	0	0	0	0	0	0	1	3	1
p	WORLD	#N/A	1	10	1	6	7	8	5	22	31	31
DEMA	WORLD	#N/A	0	0	0	0	0	0	0	0	0	0
h, p	WORLD	#N/A	1	5	3	5	8	6	3	28	32	33
h, DEMA	WORLD	#N/A	1	0	2	3	1	0	0	7	14	19
p, DEMA	WORLD	#N/A	4	15	45	0	0	16	12	0	3	3
h, p, DEMA	WORLD	#N/A	0	9	21	0	0	3	6	0	1	1
Standard	PGPED	0	0	0	0	0	0	0	0	#N/A	#N/A	#N/A
h	PGPED	0	0	0	0	0	0	0	0	#N/A	#N/A	#N/A
p	PGPED	0	0	0	0	0	0	0	0	#N/A	#N/A	#N/A
DEMA	PGPED	0	0	0	0	0	0	0	0	#N/A	#N/A	#N/A
h, p	PGPED	0	0	0	0	0	0	0	0	#N/A	#N/A	#N/A
h, DEMA	PGPED	0	0	0	0	0	0	0	0	#N/A	#N/A	#N/A
p, DEMA	PGPED	0	0	0	0	0	0	0	0	#N/A	#N/A	#N/A
h, p, DEMA	PGPED	0	0	0	0	0	0	0	0	#N/A	#N/A	#N/A

### Sheet: LINEAR MIXED MODEL GRM GCTA UN
Scenario	Population	Fped	Fas	Funi.UN	Funi.WE	FROHs.BCFTools.100KB	FROHs.PLINK.100KB	FROHs.BCFTools.1MB	FROHs.PLINK.1MB	Fas.LDMS	Funi.UN.LDMS	Funi.WE.LDMS
Standard	EAS	#N/A	0	0	0	0	0	0	0	0	0	0
h	EAS	#N/A	0	0	0	0	0	0	0	0	0	0
p	EAS	#N/A	0	0	0	0	0	0	0	1	0	0
DEMA	EAS	#N/A	0	0	0	0	0	0	0	2	0	0
h, p	EAS	#N/A	0	0	0	0	0	0	0	1	0	0
h, DEMA	EAS	#N/A	0	0	0	0	0	0	0	2	0	0
p, DEMA	EAS	#N/A	0	0	0	0	0	0	0	3	10	10
h, p, DEMA	EAS	#N/A	0	0	0	0	0	0	0	6	6	8
Standard	AFR	#N/A	0	0	0	0	0	0	0	0	0	0
h	AFR	#N/A	0	0	0	0	0	0	0	0	0	0
p	AFR	#N/A	0	0	0	0	0	0	0	0	0	0
DEMA	AFR	#N/A	0	0	0	0	0	0	0	0	1	1
h, p	AFR	#N/A	0	0	0	0	0	0	0	1	1	0
h, DEMA	AFR	#N/A	0	0	0	0	0	0	0	2	0	1
p, DEMA	AFR	#N/A	0	0	0	0	0	0	0	0	1	1
h, p, DEMA	AFR	#N/A	0	0	0	0	0	0	0	1	1	1
Standard	WORLD	#N/A	0	0	0	0	0	0	0	0	0	0
h	WORLD	#N/A	0	0	0	0	0	0	0	0	3	2
p	WORLD	#N/A	10	9	2	7	7	5	2	22	31	28
DEMA	WORLD	#N/A	0	0	0	1	0	0	0	0	0	0
h, p	WORLD	#N/A	4	9	4	3	6	11	11	22	38	32
h, DEMA	WORLD	#N/A	0	0	0	0	1	0	0	2	4	2
p, DEMA	WORLD	#N/A	15	28	26	0	1	14	10	2	13	16
h, p, DEMA	WORLD	#N/A	0	14	24	0	0	13	6	0	0	3
Standard	PGPED	0	0	0	0	0	0	0	0	#N/A	#N/A	#N/A
h	PGPED	0	0	0	0	0	0	0	0	#N/A	#N/A	#N/A
p	PGPED	0	0	0	0	0	0	0	0	#N/A	#N/A	#N/A
DEMA	PGPED	0	0	0	0	0	0	0	0	#N/A	#N/A	#N/A
h, p	PGPED	0	0	0	0	0	0	0	0	#N/A	#N/A	#N/A
h, DEMA	PGPED	0	0	0	0	0	0	0	0	#N/A	#N/A	#N/A
p, DEMA	PGPED	0	0	0	0	0	0	0	0	#N/A	#N/A	#N/A
h, p, DEMA	PGPED	0	0	0	0	0	0	0	0	#N/A	#N/A	#N/A
